# Constructing a Mouse Brain Atlas of Dendritic Microenvironments Helps Discover Hidden Associations Between Anatomical Layout, Projection Targets and Transcriptomic Profiles of Neurons

**DOI:** 10.1101/2024.09.22.614330

**Authors:** Yufeng Liu, Sujun Zhao, Zhixi Yun, Feng Xiong, Hanchuan Peng

## Abstract

Digital brain atlases have become essential anatomical references for understanding the spatial and functional organization of brains. For mice, typical resources include the Allen Reference Atlas, the Allen Common Coordinate Framework (CCF), and their variants, like CCFv3. However, previous whole-brain atlases were constructed based on limited neuronal features, such as cell body (soma) density or average maps from collections of registered brain images, without considering the spatial organization of neuronal arbors. This study introduces a microenvironment representation that incorporates the morphological features of neighboring neurons to better quantify brain modularity. We generated a large dataset containing dendrites from 101,136 neurons across 111 mouse brains, covering 91% of non-ventricular, non-fiber-tract CCF regions, and constructed a multidimensional microenvironment feature map of the whole brain. Our findings reveal that the spatial organization of these microenvironments outperforms the CCFv3 and a state-of-the-art spatial transcriptomic cell atlas by providing complementary subregions within established regions, nearly doubling the total number of brain regions compared to CCFv3. In this way, our atlas enables the identification of previously unobserved neuron groupings or “subtypes”. Our results also demonstrate that this microenvironment atlas enhances local spatial homogeneity while maintaining spatial differentiation within established CCF brain regions. For example, we found that the microenvironments of hippocampal neurons are correlated with axonal projection targets and improve the specificity of projection mapping, which implies the potential characterization of long-range axonal projections of mammalian neurons based on only local dendritic organization. The sub-parcellation of the caudoputamen (CP) aligns well with previous studies on projections, connectivity, and transcriptomics, revealing diverse input and output wiring patterns among CP subregions.
