## Supplemental Table 1 for "Constructing a Mouse Brain Atlas of Dendritic Microenvironments Helps Discover Hidden Associations Between Anatomical Layout, Projection Targets and Transcriptomic Profiles of Neurons"

Brain ID	Number of neurons	Transgenic Line (driver;reporter)
15257	2355	Pvalb-T2A-CreERT2;Ai139
17051	83	Tnnt1-IRES2-CreERT2;Ai140
17052	52	Pvalb-2A-CreERT2;Ai139
17109	851	Gnb4-IRES2-CreERT2;Ai140
17300	2010	Plxnd1-CreER;Ai82;Ai140
17301	318	Slc6a4-CreERT2_EZ13;Ai82;Ai140
17302	268	Tnnt1-IRES2-CreERT2;Ai82;Ai140
17304	129	Tlx3-Cre_PL56;Ai82;Ai161
17539	460	Plxnd1-CreER;Ai82;Ai140
17541	80	Sst-Cre;Ai166
17542	1710	Sst-Cre;Ai166
17543	488	Tlx3-Cre_PL56;Ai82;Ai161
17544	4	Tlx3-Cre_PL56;Ai82;Ai161
17545	221	Tnnt1-IRES2-CreERT2;Ai82;Ai140
17781	582	Gnb4-IRES2-CreERT2;Ai82;Ai140
17782	372	Gnb4-IRES2-CreERT2;Ai82;Ai140
17783	1818	Chrna2-Cre_OE25;Ai166
17785	393	Grp-Cre_KH288;Ai166
17786	1657	Plxnd1-CreER+PhiC31-neoAi166
17787	56	Plxnd1-CreER;Ai166
17788	71	Plxnd1-CreER+PhiC31-neo;Ai166
18047	86	Fezf2-CreER;Ai166
18049	1	Slc6a4-CreERT2_EZ13;Ai166
18052	42	Chat-IRES-Cre-neo;Ai166
18053	613	Plxnd1-CreER+PhiC31-neo;Ai166
18452	19	Cux2-CreERT2;Ai166
18453	335	Cux2-CreERT2;Ai166
18454	1281	Tnnt1-IRES2-CreERT2;Ai82;Ai140
18455	367	Tnnt1-IRES2-CreERT2;Ai82;Ai140
18457	205	Vipr2-IRES2-Cre-neo;Ai166
18458	484	Vipr2-IRES2-Cre-neo;Ai166
18459	77	Slc6a4-CreERT2_EZ13;Ai166
18461	32	Cux2-CreERT2;Ai166
18462	177	Tnnt1-IRES2-CreERT2;Ai82;Ai140
18463	231	Tnnt1-IRES2-CreERT2;Ai82;Ai140
18464	181	Vipr2-IRES2-Cre-neo;Ai166
18465	260	Vipr2-IRES2-Cre-neo;Ai166
18466	71	Slc6a4-CreERT2_EZ13;Ai166
18467	478	Esr2-IRES2-Cre;Ai166
18468	14	Fezf2-CreER;Ai166
18469	217	Fezf2-CreER;Ai166
18470	103	Fezf2-CreER;Ai166
18471	825	Etv1-CreERT2+Pvalb-T2A-Dre;Ai82;Ai161
18472	2787	Etv1-CreERT2+Pvalb-T2A-Dre;Ai82;Ai161
18860	1415	Chat-IRES-Cre-neo;Ai166
18861	1706	Chat-IRES-Cre-neo;Ai166
18862	499	Chat-IRES-Cre-neo;Ai166
18864	452	Cux2-CreERT2;Ai166
18865	3129	Oxtr-T2A-Cre+Pvalb-T2A-FlpO;Ai188-hyg
18866	906	Oxtr-T2A-Cre+Pvalb-T2A-FlpO;Ai188-hyg
18867	171	Pvalb-T2A-CreERT2;Ai166
18868	579	Pvalb-T2A-CreERT2;Ai166
18869	201	Pvalb-T2A-CreERT2;Ai166
18872	2086	Th-Cre_FI172;Ai166
182712	1409	PhP.eB-Syn-CreERT2;Ai139
182721	1	Dbh-Cre_KH212;Ai166
182722	485	Dbh-Cre_KH212;Ai166
182726	305	Nos1-CreERT2+Sst-IRES-FlpO;Ai188-hyg
191797	10275	Chrna2-Cre_OE25+Sst-IRES-FlpO;Ai188-hyg
191798	7500	Chrna2-Cre_OE25+Sst-IRES-FlpO;Ai188-hyg
191799	10565	Chrna2-Cre_OE25+Sst-IRES-FlpO;Ai188-hyg
191804	7	Dbh-Cre_KH212;Ai166
191808	50	Nxph4-T2A-CreERT2;Ai166
191813	643	Plxnd1-CreER;Ai166
192333	33	Calb2-CreERT2;Ai166
192334	192	Calb2-CreERT2;Ai166
192337	222	Nxph4-T2A-CreERT2;Ai166
192341	144	Nxph4-T2A-CreERT2;Ai166
192343	12	Plxnd1-CreER;Ai166
192346	6568	Tacr1-T2A-Cre+Sst-IRES-FlpO;Ai188-hyg
192348	6938	Tacr1-T2A-Cre+Sst-IRES-FlpO;Ai188-hyg
192349	7582	Tacr1-T2A-Cre+Sst-IRES-FlpO;Ai188-hyg
194060	222	Calb2-CreERT2;Ai166
194061	1	Calb2-CreERT2;Ai166
194062	107	Calb2-CreERT2;Ai166
194063	97	Calb2-CreERT2;Ai166
194064	29	Calb2-CreERT2;Ai166
194069	101	Fezf2-CreER;Ai166
194072	99	Fezf2-CreER;Ai166
194073	5	Plxnd1-CreER;Ai166
194075	8	Plxnd1-CreER;Ai166
194076	3	Plxnd1-CreER;Ai166
194080	266	Pvalb-T2A-CreERT2;Ai166
194081	189	Pvalb-T2A-CreERT2;Ai166
196463	726	Vipr2-IRES2-Cre-neo;Ai166
196464	437	Vipr2-IRES2-Cre-neo;Ai166
196465	356	Vipr2-IRES2-Cre-neo;Ai166
196466	250	Vipr2-IRES2-Cre-neo;Ai166
196468	96	Calb2-CreERT2;Ai166
196469	92	Calb2-CreERT2;Ai166
196470	42	Pdyn-T2A-CreERT2;Ai166
196471	73	Pdyn-T2A-CreERT2;Ai166
196472	50	Pdyn-T2A-CreERT2;Ai166
196474	133	Pdyn-T2A-CreERT2;Ai166
196476	262	Tle4-CreER;Ai166
196477	101	Tle4-CreER;Ai166
196478	221	Tle4-CreER;Ai166
201582	806	Pvalb-T2A-CreERT2
201584	3594	Pvalb-T2A-CreERT2
201585	1795	Pvalb-T2A-CreERT2
201586	1114	Pvalb-T2A-CreERT2
201588	14	Calb2-CreERT2;Ai166
201589	1363	Calb2-CreERT2;Ai166
201590	917	Calb2-CreERT2;Ai166
201595	123	Calb2-CreERT2;Ai166
201598	52	Calb2-CreERT2;Ai166
201604	2	Pdyn-T2A-CreERT2;Ai166
201605	5	Pdyn-T2A-CreERT2;Ai166
201606	49	Pdyn-T2A-CreERT2;Ai166
211541	272	Gpr139-IRES2-FlpO-WPRE
16124	125	Gnb4-IRES2-CreERT2;Ai139
